# Single-cell based integrative analysis of transcriptomics and genetics reveals robust associations and complexities for inflammatory diseases

**DOI:** 10.1101/2024.06.17.599349

**Authors:** Hope Townsend, Kaylee Rosenberger, Lauren Vanderlinden, Jun Inamo, Fan Zhang

## Abstract

**Background:** Understanding genetic underpinnings of immune-mediated inflammatory diseases is crucial to improve treatments. Single-cell RNA sequencing (scRNA-seq) identifies cell states expanded in disease, but often overlooks genetic causality due to cost and small genotyping cohorts. Conversely, large genome-wide association studies (GWAS) are commonly accessible.

**Methods:** We present a 3-step robust benchmarking analysis of integrating GWAS and scRNA-seq to identify genetically relevant cell states and genes in inflammatory diseases. <u>First</u>, we applied and compared the results of two recent algorithms, based on networks (scGWAS) or single-cell disease scores (scDRS), according to accuracy/sensitivity and interpretability (M. J. Zhang et al. 2022; Jia et al. 2022). While previous studies focused on coarse cell types, we used disease-specific, fine-grained single-cell atlases (183,742 and 228,211 cells) and GWAS data (Ns of 97,1,73 and 45,975) for rheumatoid arthritis (RA) and ulcerative colitis (UC) (F. Zhang et al. 2023; Ishigaki et al. 2022; Smillie et al. 2019; de Lange et al. 2017). <u>Second</u>, given the lack of scRNA-seq for many diseases with GWAS, we further tested the tools’ resolution limits by differentiating between similar diseases with only one fine-grained scRNA-seq atlas. <u>Lastly</u>, we provide a novel evaluation of noncoding SNP incorporation methods by testing which enabled the highest sensitivity/accuracy of known cell-state calls.

**Results:** We first found that single-cell based tool scDRS called superior numbers of supported cell states, like MERTK+ myeloid cells in RA, which were overlooked by network-based scGWAS. While scGWAS was advantageous for gene exploration, scDRS captured cellular heterogeneity of disease-relevance without single-cell genotyping. For noncoding SNP integration, we found a key trade-off between statistical power and confidence with positional (e.g. MAGMA) and non-positional approaches (e.g. chromatin-interaction, eQTL). Even when directly incorporating noncoding SNPs through 5’ scRNA-seq measures of regulatory elements, non disease-specific atlases gave misleading results by not containing disease-tissue specific transcriptomic patterns. Despite this criticality of tissue-specific scRNA-seq, we showed that scDRS enabled deconvolution of two similar diseases with a single fine-grained scRNA-seq atlas and separate GWAS. Indeed, we identified supported and novel genetic-phenotype linkages separating RA and ankylosing spondylitis, and UC and crohn’s disease. Overall, while noting evolving single-cell technologies, our study provides key findings for integrating expanding fine-grained scRNA-seq, GWAS, and noncoding SNP resources to unravel the complexities of inflammatory diseases.
