## Supplemental_Tables for "Single-cell based integrative analysis of transcriptomics and genetics reveals robust associations and complexities for inflammatory diseases"

### Sheet: Supp_Table1
Supplemental Table 2. Literature support for cell states in rheumatoid arthritis and ankolyzing spondylitis
		Rheumatoid Arthritis			Ankolyzing Spondylitis
Cell Type	Cell state(s)	Type	RA Support	RA Article(s)	Type	AS Support	AS Article(s)
T cell	CD4+ IL7R+ memory (T-0), CD4+CD161+ memory (T-1), CD4+IL7R+CCR5+ memory (T-2), CD4+ memory (T-6), CD4+CD146+ memory (T-11), CD4+GZMK+ memory (T-5)	General	CD4+ memory cells expanded in DTHA mouse model; Distinct lymphocyte subsets including cytotoxic & exhausted CD4+ memory T cells	https://doi.org/10.1038/s41467-024-45213-2, https://doi.org/10.3389/fimmu.2021.689057
T cell	CD4+ IL7R+ memory (T-0), CD4+CD161+ memory (T-1), CD4+IL7R+CCR5+ memory (T-2), CD4+ memory (T-6)	General	IL7R+ most connected to RA via myelooid cells, although also T cells/NK cells	https://doi.org/10.1016%2Fj.autrev.2022.103120, https://doi.org/10.1093/rheumatology/ken053
T cell	CD4+ TFH/TPH (T-3) & CD4+TPH (T-7)	Specific	Expanded in RA	https://doi.org/10.1038/s41590-019-0378-1, https://doi.org/10.1038/nature20810
T cell	CD4+CD25hiTreg(T-8) & CD4+CD25lowiTreg(T-9)	Specific	mouse model & RA patient measurements	https://doi.org/10.1242/dmm.022905, https://doi.org/10.1093/rheumatology/keq237, https://doi.org/10.1038/s41467-024-45213-2
T cell	CD8+GZMK/B+ memory (T-13) & CD8+GZMK+ memory (T-14)	Specific	Granzyme K+ CD8 T cells inflamed - RA	https://doi.org/10.1126/scitranslmed.abo0686
T cell	CD8+GZMK/B+ memory (T-13) & CD8+GZMK+ memory (T-14), CD8+GZMB+ TEMRA (T-15), CD8+CD45ROlow naive (T-16)				General	CD8 cells & GZM according to two sc datasets	https://doi.org/10.1002/art.41129; https://doi.org/10.3389/fimmu.2021.760381
T cell	CD8+ activated/NK-like (T-17)				Specific	Mendelian genetic connection	https://doi.org/10.1186%2Fs13075-024-03266-0
T cell	V deltas (T-22 & T-33)
Myleoid	MERTK+LYVE1+ (M-0), MERTK+LYVE1- (M-1), MERTK+S100A8+ (M-2), MERTK+HBEGF+ (M-3)	Specific	Shown to be expanded in RA patients and to regulate inflammation in RA	https://doi.org/10.1038/s41586-023-06708-y, https://doi.org/10.1038/s41591-020-0939-8
Myeloid	MERTK+HBEGF+ (M-3)	General	HBEGF+ macrophages	https://doi.org/10.1126%2Fscitranslmed.aau8587
Myeloid	SPP1+ (M-4)	General	Wound healing in RA patients	https://doi.org/10.1038/s41586-023-06708-y
Myeloid	STAT1+CXCL10+ (M-6)	Specific	CXCL10+ & STAT1 monocytes expanded	https://doi.org/10.1186/s13073-021-00881-3
Myeloid	IL1B+FCN1+HBEGF+ (M-7)	Specific	ILB1+ monocytes higher in RA samples relative to OA and expanded, HBEGF+ macrophages	https://doi.org/10.1038/s41590-019-0378-1, https://doi.org/10.1186/s13073-021-00881-3, https://doi.org/10.1038/s41586-023-06708-y
Myeloid	DC1/2/3/4 (M-12/10/9/11)				General	Connection with poor bone formation, especially CD16+	https://doi.org/10.1007/s10067-018-4388-4
Myeloid	CD16+/DC4 (M-11), pDC (M-13)				Specific	Mendelian genetic connection of AS with pre-dendritic monocytes, specifically CD16+	https://doi.org/10.1186/s13075-024-03266-0
Fibroblasts					General	Fibroblasts have had many implications in malformed bone generation for AS	https://www.ncbi.nlm.nih.gov/pmc/articles/PMC10750494/
Fibroblasts	CD34+ sublining (F-2)	Specific	More expanded in RA than OA	https://doi.org/10.1038/s41590-019-0378-1
Fibroblasts	NOTCH3+ sublining (F-7)	Specific	More expanded in RA than OA	https://doi.org/10.1038/s41590-019-0378-1
NK cells	CD56lowCD16+IFNG- (NK-0), CD56lowCD16+IFNG+CD160+ (NK-1), CD56lowCD16+IFNG+CD160- (NK-2), CD56lowCD16+GZMB- (NK-3)	General	General decrease in CD56dim cytotoxicity in RA	https://doi.org/10.3899/jrheum.150644
NK cells	CD56lowCD16+GZMB- (NK-3)				Specific	GZMB is at much lower levels in AS patients in previous scRNA-seq analysis and ELISA studies – specifically when focusing on NK	https://doi.org/10.1111/jcmm.17159
NK cells	CD56hiCD16-GZMA+CD160+ (NK-4) & CD56hiCD16-GZMA+CD69+ (NK-5), CD56hiCD16-GNLY+ (NK-6) & CD56hiCD16-GNLY+CD69+ (NK-7), CD56hiCD16-IFN response (NK-8)	General	CD56bright expanded within inflamed joints, Cytotxic function of increased NK cells impaired, CD56bright increase production of pro-inflammatory cytokines like IFN-gamma and TNF-alpha (higher levels of NK-cells producing these in RA)	https://doi.org/10.1002/art.10410, https://doi.org/10.1038/s41598-018-37448-z	General	Expansion in AS	https://doi.org/10.1111/jcmm.17159, https://doi.org/10.1002%2Fctm2.369
NK cells	IL7R+ ILC (NK-12) & IL7R+CD161+ ILC (NK-13)	Specific	Low: IL7R+ most connected to RA via myeloid cells although also T cells/NK cells	https://doi.org/10.1016%2Fj.autrev.2022.103120, https://doi.org/10.1093/rheumatology/ken053	Specific	similar upregulation of genes, including IL7R, as a NK cluster upregulated in AS according to previous single cell analyses	https://doi.org/10.1111/jcmm.17159, https://doi.org/10.1002%2Fctm2.369
B cells	CD24+CD27+CD11b+ switched memory (B-0)	Specific	CD27+IgD- b cells produce RANKL and serve as pathogenic B cells in RA patients synovium, esp class​​ switched	https://doi.org/10.3389%2Ffimmu.2021.750753
B cells	CD24hiCD27+IgM+ unswitched memory (B-1)				Specific	Mendelian genetic connection with AS and unswitched memory cells (but IgD+CD38-)	https://doi.org/10.1186%2Fs13075-024-03266-0
B cells	CD11c+LAMP1+ ABC (B-5)	Specific	CD11c+CD38+ expaneded in leukocyte rich RA (ABCs) – supported by mass cytometry	https://doi.org/10.1038/s41598-019-56279-0, https://doi.org/10.1038/s41590-019-0378-1
B cells	IgM+ plasma (B-6) & IGHG1+IGHG3+ plasma (B-8)	General	accumulation of plasma cells	https://doi.org/10.1002/art.27767
B cells	HLA-DR+IgG+ plasmablast (B-7)				General	Increase in circulating plasmablasts	https://doi.org/10.3390%2Fijms222413325
Endothelial	ICAM1+ venular (E-2)				General	ICAM-1 & 2 increased in AS patients	https://doi.org/10.1097/brs.0000000000001328

### Sheet: Supp_Table2
Supplemental Table 2. Literature support for cell states in ulcerative colitis and crohn's disease
		Ulcerative Colitis			Crohn's Disease
Cell Type	Cell state(s)	Type	UC Support	UC Article(s)	Type	CD Support	CD Article(s)
T cell	Tregs	General	Multiple genetic mouse models	https://www.ncbi.nlm.nih.gov/pmc/articles/PMC4734996/	Specific	Depleted in CD	https://doi.org/10.1038/s41467-021-22164-6
T cell	CD8+ IL17+	Specific	FoxP3+IL17+ CD8+ T cells increased in UC compared to CD patients; expanded in UC	https://doi.org/10.1097/MIB.0000000000000848; https://doi.org/10.1016%2Fj.cell.2019.06.029	Specific	Crohn's disease like legions caused	https://doi.org/10.1016/s1074-7613(00)80038-2
T cell	CD8+ LP (lamina propina)				Specific	Expanded in CD	https://doi.org/10.1038/s41467-021-22164-6
T cell	CD8+ IELs (intraepithelial lymphocytes)				Specific	Expanded in CD	https://doi.org/10.1038/s41467-021-22164-6
T cell	ILCs	General	ILC3 contributes to progression of IBDs	https://doi.org/10.1038/s41419-019-1540-2	Specific	Significant alterations with CD	https://doi.org/10.3389%2Ffimmu.2020.554880
B cell	Plasma	Specific	Expansion of the plasma cells	https://doi.org/10.1038/s41591-022-01680-y
Fibroblasts	WNT2B+ Fos-lo/high	General	Expanded but no genetic connections	https://doi.org/10.1038/s41575-021-00543-0	Specific	Expanded in CD and genetic connection	https://doi.org/10.1038/s41575-021-00543-0, https://doi.org/10.3760/cma.j.cn112140-20221202-01022
Fibroblasts	RSPO3+				Specific	Genetic connection & expanded	https://doi.org/10.1038%2Fnature11582
Fibroblasts	Inflammatory Fibroblasts	Specific	Expanded in UC	https://doi.org/10.1016%2Fj.cell.2019.06.029	General	Fibrosis	https://doi.org/10.1111/j.1572-0241.2006.01010.x
Myeloid	Cycling monocytes, macrophages, DC 1/2, Inflammatory Monocytes				General	Classical & intermediate monocytes increased (CD14+CD56+ especially), many considered precursors of dendritic cells	https://doi.org/10.1002/ibd.20025
Myeloid	Inflammatory Monocytes	Specific	Expanded in UC	https://doi.org/10.1016%2Fj.cell.2019.06.029
Epithelial	TA 1 & 2 (Transit amplifying)	Specific	Crypt hyperplasia (common feature of IBD) from expansion of TA cells- metabolic alterations in these cells are predicted to cause proportional shifts in the epithelium – particularly relevant for the enterocytes & TAs metabolic interactions with the microbiome	https://doi.org/10.1038/s41385-022-00514-x	Specific	stem and transient amplifying cell niches of the intestine contain potentially senescent cells in Crohn’s disease	https://doi.org/10.1093%2Fibd%2Fizz295
Epithelial	Best4+ Enterocytes	Specific	Connected to resistance to anti-TNF treatment	https://doi.org/10.1016%2Fj.cell.2019.06.029
Epithelial	M cells	Specific	Connected to resistance to anti-TNF treatment & expanded with disease & highest enrichment of GWAS risk genes; confirmed by two single-cell studies	https://doi.org/10.1016%2Fj.cell.2019.06.029, https://doi.org/10.3389%2Ffmed.2022.868508
Epithelial	Stem	Specific	Histological & transcriptiional profile differences in UC	https://doi.org/10.3389%2Ffmed.2022.868508	Specific	stem and transient amplifying cell niches of the intestine contain potentially senescent cells in Crohn’s disease	https://doi.org/10.1093%2Fibd%2Fizz295
Epithelial	Goblet	Specific	number reduced in UC-damaged epithelial	https://doi.org/10.3389%2Ffmed.2022.868508
Epithelial	Tuft	Specific	55% reduction in UC	https://doi.org/10.1097%2FMEG.0000000000001959

### Sheet: Supp_Table3
Supplemental Table 3. GWAS summary statistic sources and metadata
Trait	Sumstats Paper Source	sumstats_url	File Name	Genome	Rsids provided?
Ulcerative Colitis	de Lange 2017 (GWAS Catalog)	https://ftp.ebi.ac.uk/pub/databases/gwas/summary_statistics/GCST004001-GCST005000/GCST004133/harmonised/	28067908-GCST004133-EFO_0000729.h.tsv.gz	hg38	TRUE
Crohn's Disease	de Lange 2017 (GWAS Catalog)	https://ftp.ebi.ac.uk/pub/databases/gwas/summary_statistics/GCST004001-GCST005000/GCST004132/harmonised/	28067908-GCST004132-EFO_0000384.h.tsv.gz	hg38	TRUE
Rheumatoid Arthritis	Ishigaki K 2022	https://github.com/immunogenomics/RA_GWAS	EUR_all_auto-10-2021.txt.gz	hg19	FALSE
Ankylosing Spondylitis	Jiang L 2021 (GWAS Catalog)	https://ftp.ebi.ac.uk/pub/databases/gwas/summary_statistics/GCST90044001-GCST90045000/GCST90044542/harmonised/	34737426-GCST90044542-EFO_0003898.h.tsv.gz	hg38	TRUE

### Sheet: Supp_Table4
Supplemental Table 4. Windows used found for positional SNP-gene linking tools from literature search
Source(s)	Positional Tools used	Window(s) used
https://doi.org/10.1016/j.ajo.2021.06.014 (Sobrin)	MAGMA, MAGENTA	5kb:5kb & 110kb:40kb
https://doi.org/10.1038/s41598-021-95637-9 (Hariharan)	VEGAS, MAGMA	0 kb: 0kb
https://doi.org/10.1038/s41467-019-11181-1 (Watanabe) , 10.1038/s41588-018-0129-5 (Skene)	dbSNP from SNPContigLocusId file, MAGMA	In paper- 10kb: 1.5kb, default in code- 35kb: 10kb
https://doi.org/10.1371/journal.pgen.1010251 (Wang)	EPIC	10kb: 1.5kb
https://doi.org/10.1038/s41588-022-01167-z (Zhang), https://doi.org/10.1038/s41467-017-01261-5 (Watanabe)	MAGMA	10kb: 10kb
https://doi.org/10.1186/s13059-022-02785-w (Jia)	MAGMA	50kb: 35kb
https://doi.org/10.1038/s41467-018-06805-x (Zhu), https://doi.org/10.1038/s41588-018-0081-4 (Finucane)	MAGMA	100kb: 100kb
https://doi.org/10.7554/eLife.55851 (Timshel)	LDSC	100kb: 100kb

### Sheet: Supp_Table5
Supplemental Table 5. Differences in genes available and linking for RA and UC between GWAS (based on MAGMA) and scRNA-seq before and after addressing gene aliases. MAGMA gene universe refers to the genes in the NCBI37.3.gene.loc file provided by MAGMA (19,427 genes) or NCBI38.gene.loc file provided by MAGMA with genes in the scRNA-seq datasets without aliases found in the MAGMA files added. MAGM…
		RA	UC	CD
Before Alias Fixing	Num genes in ‘MAGMA gene universe’ not in scRNA-seq (% ‘MAGMA gene universe’ genes)	817 (4.5%)	5,010 (23%)	5,007 (23%)
	Num top 1000 MAGMA not in scRNA-seq (% of 1000)	36 (3.6%)	190 (19%)	186 (18%)
After Alias Fixing	Num genes in ‘MAGMA genes’ not in scRNA-seq (% ‘MAGMA genes’)	341 (1.9%)	4,885 (22.4%)	4,883 (22.4%)
	Num top 1000 MAGMA not in scRNA-seq (% of 1000)	12 (1.2%)	181 (18%)	180 (18%)

### Sheet: Supp_Table6
Supplemental Table 6. Significant gene modules from scGWAS, module Z score, and notes from GSEA. T cell states are highlighted in yellow. Gene modules with CD2 are highlighted in pink.
cell_type	module_genes	module_score_z	GSEA notes
T-7: CD4+ Tph	CD2:CD247:CORO1A:ETS1:PTPRC	5.08947	T Cytotoxic Cell Surface Molecules (3, 1.02 e-6), T Helper Cell Surface Molecules (3, 1.02 e-6)
NK-6: CD56bright CD16- GNLY+	CD2:CORO1A:ETS1:IL2RB:JAK1:PTPRC	4.77956	The change in morphology and behavior of a natural killer cell in response to a cytokine, chemokine, cellular ligand, or soluble factor (4, 1.77 e-6), Genes up-regulated in CD4 [GeneID=920] T cells: Th1 versus Th17 enriched (4, 8.72 e-6), The ovaries analyzed showed a pronounced population of CD53high/CXCR4high immune cells (Fig. 2e), including separate clusters for adaptive T lymphocytes and Nat…
NK-6: CD56bright CD16- GNLY+	CD2:CD247:CORO1A:ETS1:IL2RB:PTPRC	4.70798
T-7: CD4+ Tph	CD2:CD247:CORO1A:CTLA4:ETS1	4.60209
T-10: CD4+ OX40+NR3C1+	CD2:CD3D:PTPRC:STAT1:TNFAIP3	4.06106	Any process that modulates the frequency, rate, or extent of an immune system process (5, 9 e-5); Any immune system process that functions in the calibrated response of an organism to a potential internal or invasive threat (5, 2.5 e-4)
T-19: MT-high (low quality)	CD2:DDX6:PTPRC	4.04738
NK-9: MT-high	CORO1A:ETS1:PTPRC:STAT4	4.04683	Genes up-regulated in CD4 [GeneID=920] T cells: Th1 versus Th17 enriched (3, 5.8 e-4)
T-1: CD4+ CD161+ memory	CD2:CORO1A:DDX6:ETS1:JUN:PTPRC	4.04438
T-7: CD4+ Tph	CD2:DDX6:PTPRC	3.97211
NK-9: MT-high	CD247:ETS1:PTPN22:PTPRC	3.96925
T-11: CD4+ CD146+ memory	CD2:CD247:CORO1A:CTLA4:ETS1:PTPRC	3.91666
T-22: Vdelta1	CD2:CORO1A:ETS1:IKZF3:JAK1:PTPRC	3.86978
NK-9: MT-high	CORO1A:ETS1:PTPRC:RUNX3:STAT4	3.82607
T-19: MT-high (low quality)	CD2:CORO1A:ETS1:PTPRC:STAT4	3.81866
NK-9: MT-high	CD247:PTPN22:PTPRC:TXK	3.80664
NK-4: CD56bright CD16- GZMA+CD160+	CD2:CORO1A:ETS1:PTPRC:STAT4	3.75757
T-7: CD4+ Tph	CD2:CD28:PTPRC	3.75502
T-2: CD4+ IL7R+CCR5+ memory	CD2:CD69:DDX6:PTPRC:REL	3.73128
T-7: CD4+ Tph	CD2:PTPRC:STAT1	3.72596
T-13: CD8+ GZMK-B+ memory	CD2:DDX6:PTPRC	3.72347
NK-9: MT-high	CD2:DDX6:PTPRC:TXK	3.67195
NK-9: MT-high	CD2:DDX6:PTPRC:REL	3.67072
NK-4: CD56bright CD16- GZMA+CD160+	CD2:DDX6:MYL6:PTPRC:REL:SRRM2	3.66287
T-3: CD4+ Tfh-Tph	CD2:CD247:CTLA4:ETS1:PTPRC	3.66106
T-19: MT-high (low quality)	CD2:CD28:PTPRC	3.65758
T-7: CD4+ Tph	CD247:CTLA4:PTPRC	3.64429
T-19: MT-high (low quality)	CD2:PTPRC:STAT1	3.64313
T-7: CD4+ Tph	CD2:CD247:CTLA4	3.6407
T-20: CD38+	CD2:CD247:CORO1A:ETS1:PTPRC	3.63879
T-9: CD4+ CD25-low Treg	CD2:CD247:CORO1A:ETS1:PTPRC	3.62766
T-9: CD4+ CD25-low Treg	CD2:CORO1A:CTLA4:ETS1:LCK:PTPRC	3.61205
NK-13: IL7R+CD161+ ILC	CORO1A:ETS1:GATA3:IL7R	3.60581
NK-7: CD56bright CD16- GNLY+CD69+	CD2:DDX6:PTPRC:REL	3.60542
T-10: CD4+ OX40+NR3C1+	ARPC1B:CD2:PTPRC:STAT1:TNFAIP3	3.60234
NK-4: CD56bright CD16- GZMA+CD160+	CD2:CORO1A:ETS1:MBNL1:PTPRC:STAT4	3.59057
T-13: CD8+ GZMK-B+ memory	CD2:DDX6:IKZF3:PTPRC:REL:RUNX3	3.58875
NK-6: CD56bright CD16- GNLY+	CORO1A:ETS1:HCST:REL	3.54841
NK-6: CD56bright CD16- GNLY+	CD2:CD247:CORO1A:ETS1:IL2RB	3.54152
NK-7: CD56bright CD16- GNLY+CD69+	CORO1A:ETS1:NFKB1:REL:TNFAIP3	3.5108
T-11: CD4+ CD146+ memory	CD2:CD247:CTLA4:ETS1:PTPRC:RAC2	3.50187
NK-9: MT-high	PTPN22:PTPRC:TXK	3.49834
T-3: CD4+ Tfh-Tph	CD2:ETS1:JAK1:PTPN2:PTPRC	3.47542
T-7: CD4+ Tph	CD2:PTPRC:STAT1:TNFAIP3	3.47464
NK-6: CD56bright CD16- GNLY+	CD2:DDX6:PTPRC:REL	3.47184
T-11: CD4+ CD146+ memory	CD2:CD247:CFLAR:CTLA4:ETS1:PTPRC	3.46182
NK-2: CD56dim CD16+ IFNG+CD160-	CD2:CD247:DDX6:PTPRC:REL	3.45756
T-7: CD4+ Tph	CD2:CD247:CFLAR:CTLA4	3.44247
NK-0: CD56dim CD16+ IFNG-	CD247:FCGR3A:PTPN22:RAC2	3.442
NK-7: CD56bright CD16- GNLY+CD69+	CD2:DDX6:PTPRC:REL:SFPQ	3.44156
NK-9: MT-high	CORO1A:ETS1:PTPRC:REL:STAT6	3.43125
T-23: Vdelta2	CD2:CORO1A:ETS1:PTPRC:STAT4	3.40573
NK-7: CD56bright CD16- GNLY+CD69+	CD2:DDX6:MYL6:REL:SFPQ	3.39081
T-5: CD4+ GZMK+ memory	CD2:DDX6:PTPRC	3.38925
NK-6: CD56bright CD16- GNLY+	CD2:CD48:DDX6:PTPRC:REL	3.38776
B-3: IgM+IgD+CD1c+ MZ-like	CD79B:IKZF3:PTPRC:REL:STAT1	3.38445	B cell receptor signaling pathway, Interferon type I signaling pathways, Any process that modulates the frequency, rate, or extent of an immune system process.
T-8: CD4+ CD25-high Treg	CD2:CD247:CORO1A:CTLA4:ETS1	3.38219
T-7: CD4+ Tph	CD2:JAK1:PTPN2:PTPRC	3.36987
T-10: CD4+ OX40+NR3C1+	CD2:DDX6:PTPRC:REL	3.36741
T-2: CD4+ IL7R+CCR5+ memory	CD2:DDX6:PTPRC	3.36309
NK-3: CD56dim CD16+ GZMB-	CD2:CD247:CORO1A:ETS1:IL2RB	3.36086
NK-8: CD56bright CD16- IFN response	CORO1A:ETS1:GATA3:PTPRC:STAT1:TNFAIP3	3.324
NK-9: MT-high	CD2:CORO1A:ETS1:PTPRC:REL:STAT6	3.30233
T-8: CD4+ CD25-high Treg	CD2:DDX6:PTPRC:REL	3.29308
NK-4: CD56bright CD16- GZMA+CD160+	CD2:CD247:PTPN22:PTPRC	3.2698
NK-7: CD56bright CD16- GNLY+CD69+	CD2:CD247:CORO1A:ETS1:PTPRC	3.26441
T-21: Innate-like	CD2:CORO1A:ETS1:PTPRC:STAT4	3.26077
T-3: CD4+ Tfh-Tph	CD2:DDX6:PTPRC	3.25137
T-2: CD4+ IL7R+CCR5+ memory	CD2:DDX17:DDX6:PTPRC:REL	3.25092
NK-2: CD56dim CD16+ IFNG+CD160-	CD2:CDKN2D:DDX6:NR4A2:PTPRC:REL	3.22785
T-20: CD38+	CD2:DDX6:PTPRC:REL	3.22582
T-13: CD8+ GZMK-B+ memory	CD2:CD247:CORO1A:ETS1	3.22488
T-8: CD4+ CD25-high Treg	CD2:DDX6:PTPRC	3.22072
T-20: CD38+	CD2:CD28:CORO1A:ETS1:NCOR1:PTPRC	3.21593
T-17: CD8+ activated-NK-like	CD2:CD48:DDX6:PTPRC:REL	3.20481
NK-2: CD56dim CD16+ IFNG+CD160-	CD247:FCGR3A:PTPN22:RAC2	3.20279
T-18: Proliferating	CD2:CORO1A:DDX6:ETS1:KTN1:PTPRC:YY1	3.19543
T-20: CD38+	CD2:DDX6:PTPRC:RBM39:REL	3.18579
T-6: CD4+ memory	CD2:DDX6:PTPRC	3.18095
T-3: CD4+ Tfh-Tph	CD2:CD28:PTPRC	3.17094
T-5: CD4+ GZMK+ memory	CD2:DDX6:PTPRC:REL	3.17058
T-7: CD4+ Tph	CD2:CD247:CTLA4:LY6E	3.15054
B-1: CD24++CD27+IgM+ unswitched memory	CD79B:IKZF3:PTPRC:REL:STAT1	3.14746	B cell receptor signaling pathway, Interferon type I signaling pathways,
B-1: CD24++CD27+IgM+ unswitched memory	DDX6:JUN:REL	3.13809
NK-2: CD56dim CD16+ IFNG+CD160-	CD2:CD247:PTPN22:PTPRC	3.13379
T-14: CD8+ GZMK+ memory	CD2:DDX6:PTPRC:REL	3.12396
B-2: IgM+IgD+TCL1A+ naive	DDX6:JUN:REL	3.11056
T-14: CD8+ GZMK+ memory	CD2:DDX6:PTPRC	3.10568
T-3: CD4+ Tfh-Tph	CD2:DDX6:PTPRC:REL	3.10113
T-11: CD4+ CD146+ memory	CD2:DDX6:PTPRC	3.08919
T-5: CD4+ GZMK+ memory	CD2:DDX6:IKZF3:PTPRC:REL	3.07988
T-20: CD38+	CD2:DDX17:DDX6:PTPRC:REL	3.06111
NK-8: CD56bright CD16- IFN response	CORO1A:ETS1:HCST:REL	3.05161
T-15: CD8+ GZMB+-TEMRA	CD2:DDX6:PTPRC:RBM39:REL	3.04338
T-7: CD4+ Tph	CORO1A:CTLA4:CXCR4:ETS1:PTPN11	3.03647
T-23: Vdelta2	CD2:CD247:CORO1A:ETS1	3.03584
B-1: CD24++CD27+IgM+ unswitched memory	CD69:DDX6:IKZF3:REL	3.03219
NK-0: CD56dim CD16+ IFNG-	CD247:CFLAR:CORO1A:ETS1	3.02852
T-5: CD4+ GZMK+ memory	CD2:DDX17:DDX6:PTPRC:REL	3.02108
NK-3: CD56dim CD16+ GZMB-	CD2:FCGR3A:PTPRC:TXK	3.01747
NK-2: CD56dim CD16+ IFNG+CD160-	CD2:CD247:FCGR3A:TXK	3.00372
T-11: CD4+ CD146+ memory	CD2:CD247:CORO1A:CTLA4:ETS1	3.00154
T-15: CD8+ GZMB+-TEMRA	CD2:DDX6:PTPRC	2.99183
T-12: CD4+ GNLY+	ARRB2:CD2:MYL6:PTPRC:STAT1:TNFAIP3	2.99007
T-11: CD4+ CD146+ memory	CD2:CD247:CORO1A:ETS1	2.99002
T-20: CD38+	CD2:PTPRC:STAT1:TNFAIP3	2.95975
NK-13: IL7R+CD161+ ILC	CORO1A:ETS1:GATA3:RBM39	2.9508
B-1: CD24++CD27+IgM+ unswitched memory	DDX6:MYL6:REL:SFPQ	2.94719
T-7: CD4+ Tph	CORO1A:ETS1:UBE2L3	2.942
T-13: CD8+ GZMK-B+ memory	CD2:PSTPIP1:PTPN22:PTPRC	2.93726
T-6: CD4+ memory	CD2:DDX17:DDX6:PTPRC:REL	2.92198
T-9: CD4+ CD25-low Treg	CD2:DDX6:PTPRC:REL	2.90165
T-16: CD8+ CD45ROlow-naive	CD2:DDX6:PTPRC	2.89455
T-0: CD4+ IL7R+ memory	CD2:DDX6:PTPRC	2.88668
T-5: CD4+ GZMK+ memory	CD2:CD247:CORO1A:ETS1	2.88078
NK-6: CD56bright CD16- GNLY+	CD2:CDC37:CFLAR:PTPRC:TXK	2.86406
T-12: CD4+ GNLY+	CD2:PTPRC:STAT1:TNFAIP3	2.84665
NK-0: CD56dim CD16+ IFNG-	FCGR3A:PTPRC:RUNX3:STAT4:TXK	2.84391
T-18: Proliferating	CD2:PTPRC:STAT1:TNFAIP3	2.82589
T-12: CD4+ GNLY+	CD2:DDX6:PTPRC	2.79503
T-14: CD8+ GZMK+ memory	CD2:ETS1:PTPRC:RUNX3:STAT4	2.78921
NK-13: IL7R+CD161+ ILC	CORO1A:ETS1:GATA3:MYL6:PAK2:STAT4	2.78782
NK-11: MKI67+ Proliferating	CD2:CD247:CORO1A:ETS1:PTPRC	2.76628
NK-10: PCNA+ Proliferating	CD2:CD247:CORO1A:ETS1:PTPRC	2.75799
T-1: CD4+ CD161+ memory	CD2:DDX6:PTPRC	2.72986
T-7: CD4+ Tph	CD2:PTPN2:PTPN22:PTPRC:TWF2	2.71986
NK-8: CD56bright CD16- IFN response	IL2RB:JAK1:PTPRC:STAT1:TNFAIP3	2.71908
T-23: Vdelta2	CD2:DDX6:PTPRC	2.71762
NK-13: IL7R+CD161+ ILC	CD247:CORO1A:ETS1:GATA3:PTPRC	2.68864
NK-13: IL7R+CD161+ ILC	CORO1A:ETS1:GATA3:JAK1:PTPRC	2.66841
B-0: CD24+CD27+CD11b+ switched memory	DDX6:JUN:REL	2.66731
T-23: Vdelta2	CD2:CD247:CFLAR:PTPN22:PTPRC	2.66258
B-1: CD24++CD27+IgM+ unswitched memory	DDX6:PNRC1:REL	2.65767
T-7: CD4+ Tph	CORO1A:ETS1:RNF19A:UBE2L3	2.62447

### Sheet: Supp_Table7
Supplemental Table 7. Table of the 30 genes whose expression have the highest correlation with disease scores of MERTK+ cells and the gene to which they can be paired by the original scGWAS pathway network file with the highest correlation. Top 40 genes that are paired with another top 40 gene are highlighted in yellow and new pairings are boxed.
MERTK_Gene	MERTK_CORR	PATH_Gene	PATH_CORR
MAMDC2	0.29228	FLNA	0.116694
COLEC12	0.265953	MMP2	0.17487
DPYSL3	0.259154	DPYSL2	0.177618
EMP1	0.249323	PMP22	0.144202
CCDC186	0.236104	NFE2L2	0.100695
HTRA1	0.229907	COL3A1	0.179298
PRSS23	0.219265	TCF12	0.111863
SLC40A1	0.218773	AQP1	0.163417
DAAM1	0.218419	CEBPG	0.113483
GAS7	0.216565	DIAPH1	0.196263
TNS1	0.213578	CAPN2	0.166484
EMB	0.212129	EP300	0.10322
MGP	0.208276	HRH1	0.161022
DCN	0.206848	PLA2G2A	0.195846
LILRB5	0.20627	CREB3	0.05208
HPGDS	0.205046	CPNE3	0.0991914
CRTAC1	0.204286	AQP1	0.163417
PDLIM1	0.201784	SNX9	0.152067
KANK2	0.200519	LMO4	0.138884
SH2B3	0.200082	FLNA	0.116694
ANKH	0.197299	BPTF	0.0922192
DIAPH1	0.196263	GAS7	0.216565
PLA2G2A	0.195846	DCN	0.206848
TPPP	0.1952	MAPK1	0.124526
LUM	0.194937	COL1A2	0.179468
SGMS2	0.194298	PLA2G2A	0.195846
DNM1	0.193589	DAB2	0.169135
PRG4	0.19121	ITGB5	0.163393
LYVE1	0.191189	PDGFB	0.147078
MFSD6	0.188178	APH1A	0.123623
ZFHX3	0.187283	TACC1	0.161192
ZBTB38	0.187117	USP9X	0.133474
ANTXR2	0.187066	IQGAP1	0.117721
TPPP3	0.186357	TCF12	0.111863
SERPINF1	0.185091	CLU	0.174002
MAF	0.185059	GAS7	0.216565
POU2F2	0.184817	RXRA	0.12642
DST	0.180724	FERMT2	0.166703
COL1A2	0.179468	DCN	0.206848
ASPN	0.179375	STAT6	0.104173

### Sheet: Supp_Table8
Supplemental Table 8. Table of the p-value cutoffs of the genes output by either FUMA or MAGMA. The FUMA only p-values are the value minGwasP from genes.txt FUMA output while MAGMA p-values are the direct p-values from MAGMA.
P-value Cutoff	FUMA only (445)	FUMA_MAGMA (1,000)	MAGMA (1,000)
<0.05	440 (98.9%)	1000 (100%)	1000 (100%)
<5e-4	436 (98%)	659 (65.9%)	371 (37.1%)
<5e-8	385 (86.5%)	238 (23.8%)	58 (5.8%)
<5e-12	194 (43.6%)	146 (14.6%)	11 (1.1%)
<5e-16	132 (29.7%)	30 (3%)	0 (0%)
